# QTL mapping reveals genomic regions for yield based on incremental tolerance index to drought stress and related agronomic traits in canola

**DOI:** 10.1101/2020.01.06.896688

**Authors:** Harsh Raman, Rosy Raman, Ky Mathews, Simon Diffey, Phil Salisbury

## Abstract

Drought stress especially at the reproductive stage is a major limiting factor that compromises the productivity and profitability of canola in many regions of the world. Improved genetics for drought tolerance would enable the identification and development of resilient varieties, resulting in increased canola production. The main objective of this study was to dissect the genetic basis of seed yield under water-limited conditions in canola. A doubled haploid population derived from a cross between two Australian parental lines, RP04 and Ag-Outback, was evaluated to identify the genetic variation in fractional normalised deviation vegetative index (NDVI), above ground shoot biomass accumulation, flowering time, and plasticity in seed yield under irrigated and rainfed field conditions in two consecutive years. An irrigation treatment was applied at the 50% flowering stage and an incremental drought tolerance index (DTI) was estimated for seed yield. By utilising a genetic linkage map based on 18,851 genome-wide DArTseq markers, we identified 25 genomic regions significantly associated with different traits (LOD ≥ 3), accounting for 5.5 to 22.3% of the genotypic variance. Three significant genomic regions on chromosome A06, A10 and C04 were associated with DTI for seed yield. Some of the QTL were localised in the close proximity of candidates genes involved in traits contributing to drought escape and drought avoidance mechanisms, including *FLOWERING LOCUS T* (*FT*) and *FLOWERING LOCUS C* (*FLC*). Trait-marker associations identified herein can be validated across diverse environments, and the sequence based markers may be used in a marker assisted selection breeding strategy to enhance drought tolerance in canola breeding germplasm.
