## Supplemental Table 1 for "QTL mapping reveals genomic regions for yield based on incremental tolerance index to drought stress and related agronomic traits in canola"

### Sheet: Sheet1
Supplementary Table 1: Genetic correlation between traits evaluated under WET and DRY conditions across two consecutive years.
		Biomass (g/plant)	Eabslishment score (1-9)	Ful (100%) flowering	First flowering (25%)	Flowering duration (days)	Plant height (cm)	NDVI (20Jun14)	NDVI (27Jun14)	NDVI (8Jul14)	Grain yield(T/ha)	Biomass (g/plant)	Eabslishment score (1-9)	Ful (100%) flowering	First flowering (25%)	Flowering duration (days)	Plant height (cm)	NDVI (11Aug15)	NDVI (14Jul15)	NDVI (27Jul15)	Plant density (plant no./1 linear metre)	Grain yield (t/Ha)
		2014										2015
2014	Biomass (g/plant)	1	0.0483559	-0.0582905	-0.0340883	-0.0210418	0.152214	0.2678	0.270738	0.223838	0.136114	0.379946	0.152803	-0.263752	-0.25785	0.170761	0.107356	0.243809	0.29488	0.282645	0.0205473	0.0331115
2014	Eabslishment score (1-9)	0.0483559	1	-0.0893685	-0.0709639	0.0442285	0.0544434	0.755322	0.762127	0.745559	0.189783	0.146117	0.431324	-0.338505	-0.358118	0.241422	-0.0189389	0.419928	0.533729	0.51814	0.351541	0.115428
2014	Ful (100%) flowering	-0.0582905	-0.0893685	1	0.920223	-0.342292	0.111061	-0.0793122	-0.0798857	-0.07473	-0.103468	-0.0292455	-0.141929	0.151314	0.175973	-0.199407	0.133547	-0.0569935	-0.0610538	-0.0358571	-0.0882085	-0.0630597
2014	First flowering (25%)	-0.0340883	-0.0709639	0.920223	1	-0.659069	0.104695	-0.0654336	-0.0695188	-0.0793694	-0.0687128	-0.0467114	-0.0532736	0.110738	0.140557	-0.186412	0.0994085	-5.85219e-06	-0.0156443	0.0195586	-0.0205756	-0.00957404
2014	Flowering duration (days)	-0.0210418	0.0442285	-0.342292	-0.659069	1	-0.0516582	0.0340921	0.0380181	0.0704692	-0.0330806	0.067106	-0.0991652	-0.0178359	-0.0468955	0.107405	0.00390389	-0.0708772	-0.0486675	-0.0848815	-0.0955057	-0.0980131
2014	Plant height (cm)	0.152214	0.0544434	0.111061	0.104695	-0.0516582	1	0.235194	0.241443	0.226631	0.513814	0.204313	0.00664561	0.298977	0.321338	-0.228538	0.889154	0.417177	0.268293	0.2997	0.115163	0.422103
2014	NDVI (20Jun14)	0.2678	0.755322	-0.0793122	-0.0654336	0.0340921	0.235194	1	0.978933	0.893801	0.412522	0.307806	0.533875	-0.391896	-0.420962	0.3136	0.156096	0.669765	0.771779	0.74709	0.446829	0.318721
2014	NDVI (27Jun14)	0.270738	0.762127	-0.0798857	-0.0695188	0.0380181	0.241443	0.978933	1	0.930115	0.432273	0.301889	0.527228	-0.392353	-0.432014	0.342389	0.168677	0.682841	0.765159	0.752664	0.422273	0.347817
2014	NDVI (8Jul14)	0.223838	0.745559	-0.07473	-0.0793694	0.0704692	0.226631	0.893801	0.930115	1	0.399072	0.294757	0.510324	-0.349901	-0.401038	0.342802	0.16658	0.678317	0.70694	0.719898	0.392632	0.357471
2014	Grain yield(T/ha)	0.136114	0.189783	-0.103468	-0.0687128	-0.0330806	0.513814	0.412522	0.432273	0.399072	1	0.204235	0.268819	-0.0629102	-0.0752351	0.0728426	0.417181	0.508211	0.428128	0.444133	0.312157	0.733185
2015	Biomass (g/plant)	0.379946	0.146117	-0.0292455	-0.0467114	0.067106	0.204313	0.307806	0.301889	0.294757	0.204235	1	0.100321	-0.205715	-0.262986	0.371589	0.201163	0.297956	0.302027	0.308768	-0.00559374	0.105624
2015	Eabslishment score (1-9)	0.152803	0.431324	-0.141929	-0.0532736	-0.0991652	0.00664561	0.533875	0.527228	0.510324	0.268819	0.100321	1	-0.335463	-0.36896	0.276894	-0.013684	0.685804	0.737143	0.742951	0.716835	0.342013
2015	Ful (100%) flowering	-0.263752	-0.338505	0.151314	0.110738	-0.0178359	0.298977	-0.391896	-0.392353	-0.349901	-0.0629102	-0.205715	-0.335463	1	0.963734	-0.490664	0.340616	-0.0743631	-0.314645	-0.242147	-0.143269	0.0619083
2015	First flowering (25%)	-0.25785	-0.358118	0.175973	0.140557	-0.0468955	0.321338	-0.420962	-0.432014	-0.401038	-0.0752351	-0.262986	-0.36896	0.963734	1	-0.691374	0.34772	-0.13302	-0.351423	-0.293008	-0.165041	0.0444958
2015	Flowering duration (days)	0.170761	0.241422	-0.199407	-0.186412	0.107405	-0.228538	0.3136	0.342389	0.342802	0.0728426	0.371589	0.276894	-0.490664	-0.691374	1	-0.190595	0.218959	0.285938	0.285191	0.125211	-0.0101935
2015	Plant height (cm)	0.107356	-0.0189389	0.133547	0.0994085	0.00390389	0.889154	0.156096	0.168677	0.16658	0.417181	0.201163	-0.013684	0.340616	0.34772	-0.190595	1	0.381563	0.222712	0.261505	0.0837155	0.395307
2015	NDVI (11Aug15)	0.243809	0.419928	-0.0569935	-5.85219e-06	-0.0708772	0.417177	0.669765	0.682841	0.678317	0.508211	0.297956	0.685804	-0.0743631	-0.13302	0.218959	0.381563	1	0.846548	0.903098	0.571385	0.535696
2015	NDVI (14Jul15)	0.29488	0.533729	-0.0610538	-0.0156443	-0.0486675	0.268293	0.771779	0.765159	0.70694	0.428128	0.302027	0.737143	-0.314645	-0.351423	0.285938	0.222712	0.846548	1	0.950517	0.583154	0.370075
2015	NDVI (27Jul15)	0.282645	0.51814	-0.0358571	0.0195586	-0.0848815	0.2997	0.74709	0.752664	0.719898	0.444133	0.308768	0.742951	-0.242147	-0.293008	0.285191	0.261505	0.903098	0.950517	1	0.580574	0.426669
2015	Plant density (plant no./1 linear metre)	0.0205473	0.351541	-0.0882085	-0.0205756	-0.0955057	0.115163	0.446829	0.422273	0.392632	0.312157	-0.00559374	0.716835	-0.143269	-0.165041	0.125211	0.0837155	0.571385	0.583154	0.580574	1	0.281148
2015	Grain yield (t/Ha)	0.0331115	0.115428	-0.0630597	-0.00957404	-0.0980131	0.422103	0.318721	0.347817	0.357471	0.733185	0.105624	0.342013	0.0619083	0.0444958	-0.0101935	0.395307	0.535696	0.370075	0.426669	0.281148	1
