## Supplemental Table 2 for "QTL mapping reveals genomic regions for yield based on incremental tolerance index to drought stress and related agronomic traits in canola"

### Sheet: Sheet2
Supplementary Table 2: Multi trait QTL identified in the DH population from RP04/Ag-Outback.
Trait	Phenotyping year	Marker name	Chromosome	Physical position (bp)	Allelic effect (t/ha)	Probability (P =0.05)	LOD score	Genotypic variance explained (%)	Multi-trait QTL (Distance from neighboring marker, bp)
Biomass	2015	3097457	A02	5951404	51.4041	2.531e-06	5.59671	18.7124
FIRST FLOWERING	2015	3097457	A02	5951404	-3.62691	1.09591e-06	5.96023	19.8461
LAST FLOWERING	2015	3097457	A02	5951404	-2.27017	0.000205029	3.68818	12.3806	0
DTI (seed yield)	2014	4111998_10:T>C	A06	3099898	0.05	0.01	1.9	2.1
NDVI (27July)	2015	3124936_62:A>C	A06	3982568	-0.01	0.01	2.08	6.6	882670
DTI (seed yield)	2015	30843166:A>G	A09	4927680	0.05	0	2.5	3.5
FIRST FLOWERING	2014	5818505_46:G>A	A09	5034799	1.64414	0.0242563	1.61518	4.87786	107119
LAST FLOWERING	2014	5818505_46:G>A	A09	5034799	1.64057	0.00514263	2.28882	7.36023
DTI (seed yield)	2015	3166622_65:G>A	A10	15385404	-0.08	0	5.1	7.4
FIRST FLOWERING	2014	3106140_65:T>G	A10	15487758	-1.88866	0.00471884	2.32617	7.49734	102354
LAST FLOWERING	2014	3106140_65:T>G	A10	15487758	-1.45263	0.0068917	2.16167	6.89273
NDVI (11Aug)	2015	100014951_59:T>C	C02	2526335	-0.02	0	3.92	13.19
FIRST FLOWERING	2015	4112381	C02	2720764	1.71015	5.94291e-05	4.226	14.2294	194429
LAST FLOWERING	2015	4112381	C02	2720764	1.37116	1.64551e-05	4.7837	16.0933
NDVI (14July)	2015	3134538	C02	3021170	-0.03	0	6.48	21.43	300406
NDVI (27July)	2015	3084367_42:A>T	C03	22640779	0.01	0	2.66	8.71
NDVI (14July)	2015	3084367_42:A>T	C03	22640779	0.01	0	3.63	12.17
NDVI (11Aug)	2015	3084367_42:A>T	C03	22640779	0.01	0	2.57	8.4
BMFresh	2014	7507901	C03	23251374	10.2006	0.000244936	3.61095	12.1111	610595
NDVI (14July)	2015	5810998	C03	23251374	0.01	0	2.37	7.65
NDVI (27June)	2014	5810998	C03	23251374	0.02	0	2.55	8.33
NDVI (20June)	2014	5810998	C03	23251374	0.02	0	2.56	8.34
NDVI (27July)	2015	5816633_59:G>A	C03	23287237	0.01	0.01	1.86	5.79
